# From paralogy to hybridization: Investigating causes of underlying phylogenomic discordance using the complex genus *Packera* (Senecioneae; Asteraceae)

**DOI:** 10.1101/2023.08.14.553290

**Authors:** Erika R. Moore-Pollard, Jennifer R. Mandel

## Abstract

**Premise of the study:** Underlying discordance in phylogenomic studies is becoming more common, and the answer is not as simple as adding more data. Biological processes such as polyploidy, hybridization, and incomplete lineage sorting are main contributors to these issues and must be considered when generating phylogenies. Otherwise, interpretations of evolutionary relationships could be misleading.

**Methods:** To obtain a better understanding of potential gene flow and its effect on phylogenetic trees, we investigated the causes and consequences of nuclear discordance using the genus *Packera* to understand how they influence the phylogenetic patterns seen in this complex group. To do this, we compared the topology and support values of *Packera* phylogenies resulting from various paralog selection or pruning methods. We then investigated whether pruning the paralogs instead of performing a selection process affected the topology and support of our phylogeny. To investigate hybridization and its effect on species relationships in our tree, we used likelihood methods to infer phylogenetic networks to find any evidence of gene flow among species lineages in this complicated genus.

**Key results:** We found that performing different paralog selection or pruning methods does impact our understanding of the evolutionary relationships within *Packera*, and that addressing these paralogs with more rigorous methods than the typical pipeline increases concordance within the resulting phylogenies. Additionally, investigating reticulation events within highly discordant clades showed that ancestral hybridization and reticulation events are common throughout *Packera*.

**Conclusions:** Investigating underlying biological processes by testing various methods can provide further insight into complex species relationships and levels of discordance within phylogenomic studies.
