## Appendix S11 for "From paralogy to hybridization: Investigating causes of underlying phylogenomic discordance using the complex genus *Packera* (Senecioneae; Asteraceae)"

### Sheet: Sheet1
Moore-Pollard and Mandel - American Journal of Botany 2023 - Appendix S11
PhyloNetwork Name	Number of taxa	Taxa	Number of genes (out of 1061)	net0.loglik	net1.loglik	net2.loglik	net3.loglik	net4.loglik	net5.loglik
Backbone	11	Cotula turbinata	1020	436.648	132.716	106.672	106.557	106.509	106.504
		Doronicum pardalianches
		Packera actinella
		Packera bernardina
		Packera bolanderi var. bolanderi
		Packera franciscana
		Packera glabella
		Pericallis cruenta
		Roldana gilgii
		Senecio vulgaris
		Tephroseris newcombei
Arctic/Alpine	13	Packera bolanderi var. bolanderi	980	247.448	166.048	165.726	165.726	165.726	165.726
		Packera bolanderi var. harfordii
		Packera brewerii
		Packera contermina
		Packera cymbalaria
		Packera debilis
		Packera flettii
		Packera ganderi
		Packera greenei
		Packera heterophylla
		Packera hyperborealis
		Packera ogotorukensis
		Packera porteri
California/Mexico	10	Packera bernardina	998	148.538	99.6049	99.5927	92.3703	87.8949	86.9328
		Packera cana
		Packera clevelandii
		Packera eurycephala var. eurycephala
		Packera eurycephala var. lewisrosei
		Packera hesperia
		Packera ionophylla
		Packera layneae
		Packera macounii
		Packera multilobata
Eastern	14	Packera anonyma	974	250.926	135.924	134.675	134.673	134.668	134.663
		Packera aurea
		Packera crawfordii
		Packera dubia
		Packera millefolium
		Packera obovata
		Packera paupercula var. appalachiana
		Packera plattensis
		Packera pseudaurea var. flavula
		Packera pseudaurea var. pseudaurea
		Packera pseudaurea var. semicordata
		Packera schweinitziana
		Packera spellenbergii
		Packera x memmingeri
Rocky Mountains	5	Packera franciscana	929	0.513831	0.0512604	0.0512603	0.0512603	0.0512603	0.0512603
		Packera malmstenii
		Packera mancosana
		Packera streptanthifolia var. rubicaulis
		Packera werneriifolia
