## Appendix S3 for "From paralogy to hybridization: Investigating causes of underlying phylogenomic discordance using the complex genus *Packera* (Senecioneae; Asteraceae)"

### Sheet: Sheet1
Moore-Pollard and Mandel - American Journal of Botany 2023 - Appendix S3
692ortho-para	118para	240ortho
At1g01940	At1g03220	At1g01050
At1g02170	At1g03600	At1g01470
At1g02640	At1g06190	At1g01730
At1g03470	At1g06680	At1g02140
At1g04560	At1g10150	At1g03250
At1g05190	At1g12830	At1g04290
At1g05910	At1g14900	At1g04620
At1g06690	At1g16880	At1g05720
At1g07040	At1g18800	At1g07350
At1g07180	At1g26750	At1g08480
At1g07510	At1g27210	At1g11430
At1g08200	At1g29070	At1g11790
At1g08500	At1g30360	At1g11890
At1g08780	At1g33140	At1g12520
At1g09340	At1g34000	At1g12840
At1g09700	At1g51760	At1g13700
At1g09830	At1g52720	At1g14620
At1g09900	At1g54500	At1g15140
At1g09910	At1g55090	At1g16080
At1g09960	At1g55265	At1g16740
At1g10200	At1g56020	At1g20225
At1g10740	At1g67340	At1g21840
At1g11400	At1g70580	At1g23740
At1g11760	At1g72160	At1g23820
At1g11820	At1g72520	At1g26880
At1g12050	At1g74190	At1g29250
At1g12230	At2g01620	At1g31160
At1g12310	At2g18050	At1g32260
At1g12330	At2g18900	At1g33810
At1g12410	At2g20780	At1g34220
At1g12550	At2g21530	At1g34470
At1g12580	At2g21870	At1g36240
At1g12950	At2g22370	At1g42970
At1g13440	At4g33985	At1g54650
At1g13690	At4g34880	At1g55000
At1g13750	At4g38510	At1g55310
At1g14000	At4g38840	At1g60990
At1g14150	At4g39230	At1g61150
At1g14340	At5g02120	At1g63780
At1g14650	At5g02280	At1g64200
At1g15340	At5g05270	At1g65720
At1g15820	At5g09600	At1g67170
At1g16210	At5g15290	At1g69640
At1g16310	At5g16250	At1g75330
At1g16470	At5g19120	At1g76080
At1g16810	At5g19620	At1g76180
At1g17220	At5g21920	At1g77350
At1g17530	At5g23530	At1g77710
At1g17550	At5g27490	At1g79230
At1g17890	At5g41685	At1g79740
At1g18010	At5g43260	At1g80090
At1g18170	At5g48480	At2g01670
At1g19100	At5g49130	At2g03420
At1g19330	At5g49430	At2g04350
At1g20110	At5g49480	At2g04790
At1g20200	At5g55760	At2g04845
At1g20340	At5g58560	At2g06050
At1g20430	At5g62360	At2g17120
At1g20540	At5g67360	At2g17970
At1g20930	At2g31980	At2g20495
At1g22170	At2g32230	At2g21160
At1g22470	At2g34520	At2g23090
At1g22940	At2g36320	At2g24200
At1g23890	At2g37970	At2g24765
At1g24020	At2g38000	At2g25310
At1g26550	At2g38360	At2g26210
At1g26810	At2g38450	At2g26340
At1g27340	At2g39020	At2g26800
At1g27435	At2g43945	At2g26970
At1g27480	At3g05290	At2g27170
At1g27930	At3g06580	At2g27290
At1g29980	At3g07090	At2g27450
At1g30000	At3g09085	At2g27470
At1g30380	At3g10950	At2g27600
At1g30510	At3g18210	At2g27810
At1g30620	At3g18215	At2g28380
At1g30630	At3g21360	At2g28900
At1g31817	At3g22480	At2g30200
At1g32100	At3g24500	At2g30410
At1g32440	At3g25400	At2g31040
At1g32470	At3g25830	At2g32520
At1g32500	At3g28007	At2g32940
At1g33520	At3g28720	At2g33220
At1g34270	At3g29240	At2g35330
At1g35620	At3g46280	At2g35760
At1g44575	At3g48680	At2g36230
At1g45230	At3g49810	At2g36930
At1g45474	At3g50690	At2g38040
At1g47640	At3g52420	At2g38730
At1g48350	At3g54420	At2g39780
At1g49010	At3g56910	At2g39960
At1g49410	At3g58650	At2g40620
At1g49430	At3g58660	At2g41490
At1g50030	At3g62820	At2g41690
At1g50575	At4g02360	At3g01980
At1g51510	At4g05510	At3g03100
At1g51650	At4g08920	At3g06050
At1g52230	At4g13010	At3g07410
At1g52310	At4g13750	At3g07680
At1g53090	At4g16370	At3g08710
At1g53645	At4g16695	At3g09200
At1g55360	At4g16820	At3g09740
At1g55480	At4g17790	At3g10920
At1g55670	At4g20260	At3g11730
At1g55910	At4g31560	At3g12600
At1g56220	At4g32250	At3g12620
At1g56350	At4g33360	At3g13200
At1g57760	At2g31490	At3g13580
At1g57770	At2g31670	At3g15190
At1g60420	At2g38310	At3g15640
At1g61040	At3g01400	At3g16480
At1g61520	At3g12630	At3g17210
At1g61570	At3g13720	At3g18760
At1g61800	At3g17310	At3g19900
At1g63170	At3g20320	At3g19910
At1g64390	At3g27060	At3g21400
At1g64780	At4g03090	At3g24730
At1g64850	At4g25670	At3g25070
At1g64980		At3g25540
At1g65040		At3g26070
At1g65270		At3g44750
At1g66070		At3g46450
At1g67740		At3g46780
At1g68400		At3g47810
At1g68550		At3g47860
At1g68570		At3g48140
At1g70000		At3g49990
At1g70160		At3g50860
At1g71010		At3g51800
At1g71691		At3g52300
At1g71695		At3g52750
At1g72020		At3g53140
At1g72100		At3g54470
At1g72560		At3g56190
At1g72820		At3g57040
At1g73090		At3g57870
At1g73230		At3g60600
At1g73990		At3g61110
At1g74210		At3g61600
At1g74470		At3g62600
At1g74730		At3g63120
At1g75110		At3g63490
At1g75220		At3g63510
At1g75380		At4g01100
At1g75460		At4g01710
At1g75690		At4g04210
At1g76160		At4g07990
At1g76450		At4g11420
At1g76490		At4g12780
At1g77180		At4g12790
At1g77310		At4g13430
At1g77330		At4g14110
At1g77550		At4g14710
At1g78240		At4g15130
At1g78300		At4g16210
At1g78880		At4g16520
At1g79000		At4g18100
At1g79040		At4g18880
At1g79090		At4g20150
At1g79260		At4g22300
At1g79850		At4g22930
At1g80350		At4g25370
At1g80360		At4g25700
At1g80950		At4g26100
At2g01080		At4g30060
At2g01110		At4g31360
At2g01660		At4g32140
At2g01970		At4g33090
At2g02050		At4g33865
At2g03150		At4g34430
At2g03510		At4g34460
At2g03590		At4g34700
At2g03800		At4g35250
At2g04520		At4g35870
At2g05170		At5g01410
At2g05620		At5g01650
At2g06520		At5g04420
At2g06530		At5g07020
At2g07696		At5g08370
At2g09990		At5g08650
At2g13360		At5g08740
At2g13560		At5g09310
At2g13840		At5g09920
At2g15020		At5g10480
At2g15240		At5g11260
At2g15290		At5g11500
At2g15430		At5g11680
At2g15690		At5g11950
At2g15910		At5g12040
At2g16370		At5g14105
At2g16480		At5g14220
At2g16950		At5g15610
At2g18600		At5g15780
At2g19860		At5g16400
At2g20020		At5g17170
At2g20190		At5g17560
At2g20340		At5g18700
At2g20360		At5g19280
At2g20810		At5g20070
At2g20860		At5g20130
At2g20990		At5g21430
At2g21250		At5g22300
At2g21290		At5g22360
At2g21330		At5g22580
At2g21970		At5g25080
At2g22570		At5g25360
At2g23200		At5g25770
At2g23540		At5g26240
At2g24230		At5g40370
At2g24360		At5g40810
At2g24940		At5g42890
At2g25180		At5g42960
At2g25810		At5g47030
At2g26280		At5g47040
At2g26670		At5g47570
At2g26690		At5g49960
At2g26770		At5g50460
At2g26990		At5g52520
At2g27100		At5g53280
At2g27490		At5g53490
At2g27680		At5g53650
At2g27690		At5g54750
At2g27960		At5g55260
At2g28315		At5g56130
At2g28950		At5g56940
At2g29660		At5g57330
At2g30570		At5g58110
At2g31410		At5g58730
At2g31570		At5g59180
At2g31610		At5g59610
At2g31880		At5g60250
At2g32270		At5g61410
At2g32910		At5g61530
At2g32950		At5g61640
At2g33340		At5g64180
At2g33450		At5g65220
At2g33560		At5g65280
At2g33800		At5g65380
At2g35120		At5g65620
At2g35170		At5g66680
At2g35500
At2g35736
At2g35920
At2g36300
At2g37120
At2g37340
At2g38290
At2g38560
At2g39450
At2g39770
At2g40140
At2g40490
At2g40540
At2g40690
At2g40800
At2g40980
At2g41430
At2g41540
At2g41680
At2g42490
At2g42570
At2g43030
At2g43070
At2g43080
At2g44060
At2g44140
At2g44760
At2g45030
At2g45490
At2g45550
At2g45620
At2g45640
At2g45690
At2g45740
At2g46420
At2g46890
At2g47110
At2g47590
At2g47690
At2g47900
At3g01440
At3g01480
At3g02090
At3g02360
At3g02450
At3g02540
At3g02560
At3g02790
At3g03310
At3g03790
At3g04340
At3g04400
At3g04470
At3g04610
At3g04760
At3g04920
At3g05070
At3g05230
At3g05580
At3g06340
At3g06430
At3g06610
At3g06720
At3g07470
At3g07510
At3g08030
At3g08590
At3g08630
At3g08850
At3g09630
At3g10210
At3g10330
At3g10340
At3g10850
At3g11090
At3g11650
At3g11820
At3g11830
At3g11940
At3g12180
At3g12680
At3g13120
At3g13340
At3g13530
At3g13740
At3g13772
At3g14900
At3g15610
At3g15840
At3g16090
At3g17980
At3g18080
At3g18410
At3g18890
At3g19120
At3g19240
At3g19450
At3g19770
At3g20250
At3g21740
At3g21760
At3g22110
At3g22590
At3g22680
At3g22750
At3g23400
At3g23780
At3g24010
At3g24020
At3g24180
At3g24440
At3g25500
At3g26060
At3g26340
At3g26560
At3g26618
At3g27030
At3g27340
At3g29270
At3g44680
At3g44880
At3g46550
At3g46560
At3g46630
At3g47340
At3g47370
At3g47520
At3g47940
At3g48030
At3g48780
At3g48870
At3g49010
At3g49550
At3g49660
At3g49910
At3g51890
At3g51950
At3g52140
At3g52155
At3g52780
At3g52950
At3g52990
At3g53470
At3g54190
At3g54360
At3g54540
At3g54890
At3g54900
At3g55140
At3g55250
At3g55440
At3g55520
At3g55620
At3g55640
At3g55800
At3g56010
At3g57000
At3g57090
At3g57150
At3g57290
At3g57330
At3g57520
At3g57810
At3g58610
At3g58750
At3g59140
At3g59490
At3g59530
At3g59540
At3g60240
At3g60750
At3g61460
At3g61580
At3g61590
At3g61620
At3g62810
At3g62920
At3g63140
At3g63220
At3g63410
At4g00585
At4g01310
At4g01810
At4g02060
At4g02790
At4g02920
At4g02980
At4g03100
At4g03560
At4g04640
At4g06634
At4g08950
At4g08980
At4g09650
At4g09800
At4g09890
At4g09980
At4g10500
At4g11160
At4g11560
At4g11650
At4g12070
At4g12800
At4g13040
At4g13500
At4g14320
At4g14342
At4g14360
At4g14540
At4g14660
At4g14880
At4g14950
At4g15080
At4g15760
At4g15770
At4g15800
At4g16450
At4g16720
At4g17030
At4g17100
At4g17600
At4g17770
At4g17940
At4g18593
At4g20100
At4g20360
At4g20960
At4g21105
At4g21110
At4g21150
At4g21320
At4g22740
At4g22840
At4g22880
At4g23000
At4g23890
At4g23980
At4g24220
At4g24780
At4g25080
At4g25630
At4g26300
At4g26490
At4g26530
At4g26700
At4g26850
At4g27390
At4g27500
At4g27650
At4g27700
At4g27750
At4g29010
At4g29430
At4g29510
At4g29590
At4g30010
At4g30100
At4g30490
At4g31200
At4g31780
At4g31930
At4g32175
At4g32480
At4g32770
At4g33250
At4g33430
At4g33670
At4g34670
At4g34710
At4g35040
At4g35880
At4g36220
At4g36390
At4g36440
At4g36480
At4g36700
At4g36710
At4g37020
At4g37030
At4g37040
At4g37830
At4g37880
At4g37900
At4g38540
At4g39660
At5g01210
At5g01270
At5g01530
At5g01960
At5g02960
At5g03300
At5g03455
At5g03860
At5g04000
At5g04170
At5g04310
At5g05740
At5g05920
At5g07830
At5g07840
At5g08290
At5g09570
At5g09790
At5g10450
At5g10490
At5g10780
At5g11730
At5g11770
At5g12010
At5g12020
At5g12190
At5g12860
At5g13440
At5g13640
At5g13860
At5g13930
At5g14050
At5g14130
At5g14250
At5g14320
At5g14700
At5g14910
At5g15550
At5g15750
At5g16110
At5g16270
At5g16550
At5g17190
At5g17330
At5g17840
At5g17920
At5g18170
At5g19140
At5g19440
At5g19780
At5g19860
At5g19900
At5g20090
At5g20170
At5g20680
At5g22790
At5g23120
At5g23250
At5g23720
At5g24490
At5g24500
At5g24710
At5g24800
At5g24930
At5g25250
At5g25757
At5g25760
At5g26360
At5g26667
At5g26710
At5g26880
At5g27670
At5g27850
At5g28750
At5g32426
At5g32450
At5g35830
At5g36110
At5g37380
At5g37600
At5g38880
At5g39850
At5g40010
At5g40300
At5g42070
At5g42570
At5g42800
At5g42850
At5g43810
At5g43850
At5g44650
At5g45380
At5g45410
At5g45775
At5g46030
At5g46110
At5g46390
At5g46700
At5g47050
At5g47120
At5g47240
At5g47910
At5g48300
At5g49550
At5g49720
At5g50200
At5g50230
At5g51010
At5g51040
At5g51070
At5g51110
At5g51660
At5g52060
At5g53370
At5g54080
At5g54270
At5g54440
At5g55390
At5g55610
At5g56090
At5g56290
At5g56670
At5g56710
At5g57190
At5g57280
At5g57360
At5g57850
At5g57860
At5g58020
At5g58030
At5g58220
At5g58470
At5g59240
At5g59420
At5g59613
At5g59970
At5g60550
At5g60670
At5g60790
At5g60900
At5g61030
At5g61510
At5g62270
At5g62670
At5g62680
At5g62740
At5g63135
At5g63310
At5g63690
At5g63890
At5g63905
At5g64040
At5g64260
At5g64370
At5g64510
At5g64550
At5g65270
At5g65650
At5g65660
At5g65980
At5g66080
At5g66120
At5g66280
At5g66290
At5g66870
At5g67210
At5g67380

### Sheet: Sheet2
Moore-Pollard and Mandel - American Journal of Botany 2023 - Appendix S3
692ortho-para		118para	240ortho
At1g01940	At3g24440	At1g03220	At1g01050
At1g02170	At3g25500	At1g03600	At1g01470
At1g02640	At3g26060	At1g06190	At1g01730
At1g03470	At3g26340	At1g06680	At1g02140
At1g04560	At3g26560	At1g10150	At1g03250
At1g05190	At3g26618	At1g12830	At1g04290
At1g05910	At3g27030	At1g14900	At1g04620
At1g06690	At3g27340	At1g16880	At1g05720
At1g07040	At3g29270	At1g18800	At1g07350
At1g07180	At3g44680	At1g26750	At1g08480
At1g07510	At3g44880	At1g27210	At1g11430
At1g08200	At3g46550	At1g29070	At1g11790
At1g08500	At3g46560	At1g30360	At1g11890
At1g08780	At3g46630	At1g33140	At1g12520
At1g09340	At3g47340	At1g34000	At1g12840
At1g09700	At3g47370	At1g51760	At1g13700
At1g09830	At3g47520	At1g52720	At1g14620
At1g09900	At3g47940	At1g54500	At1g15140
At1g09910	At3g48030	At1g55090	At1g16080
At1g09960	At3g48780	At1g55265	At1g16740
At1g10200	At3g48870	At1g56020	At1g20225
At1g10740	At3g49010	At1g67340	At1g21840
At1g11400	At3g49550	At1g70580	At1g23740
At1g11760	At3g49660	At1g72160	At1g23820
At1g11820	At3g49910	At1g72520	At1g26880
At1g12050	At3g51890	At1g74190	At1g29250
At1g12230	At3g51950	At2g01620	At1g31160
At1g12310	At3g52140	At2g18050	At1g32260
At1g12330	At3g52155	At2g18900	At1g33810
At1g12410	At3g52780	At2g20780	At1g34220
At1g12550	At3g52950	At2g21530	At1g34470
At1g12580	At3g52990	At2g21870	At1g36240
At1g12950	At3g53470	At2g22370	At1g42970
At1g13440	At3g54190	At4g33985	At1g54650
At1g13690	At3g54360	At4g34880	At1g55000
At1g13750	At3g54540	At4g38510	At1g55310
At1g14000	At3g54890	At4g38840	At1g60990
At1g14150	At3g54900	At4g39230	At1g61150
At1g14340	At3g55140	At5g02120	At1g63780
At1g14650	At3g55250	At5g02280	At1g64200
At1g15340	At3g55440	At5g05270	At1g65720
At1g15820	At3g55520	At5g09600	At1g67170
At1g16210	At3g55620	At5g15290	At1g69640
At1g16310	At3g55640	At5g16250	At1g75330
At1g16470	At3g55800	At5g19120	At1g76080
At1g16810	At3g56010	At5g19620	At1g76180
At1g17220	At3g57000	At5g21920	At1g77350
At1g17530	At3g57090	At5g23530	At1g77710
At1g17550	At3g57150	At5g27490	At1g79230
At1g17890	At3g57290	At5g41685	At1g79740
At1g18010	At3g57330	At5g43260	At1g80090
At1g18170	At3g57520	At5g48480	At2g01670
At1g19100	At3g57810	At5g49130	At2g03420
At1g19330	At3g58610	At5g49430	At2g04350
At1g20110	At3g58750	At5g49480	At2g04790
At1g20200	At3g59140	At5g55760	At2g04845
At1g20340	At3g59490	At5g58560	At2g06050
At1g20430	At3g59530	At5g62360	At2g17120
At1g20540	At3g59540	At5g67360	At2g17970
At1g20930	At3g60240	At2g31980	At2g20495
At1g22170	At3g60750	At2g32230	At2g21160
At1g22470	At3g61460	At2g34520	At2g23090
At1g22940	At3g61580	At2g36320	At2g24200
At1g23890	At3g61590	At2g37970	At2g24765
At1g24020	At3g61620	At2g38000	At2g25310
At1g26550	At3g62810	At2g38360	At2g26210
At1g26810	At3g62920	At2g38450	At2g26340
At1g27340	At3g63140	At2g39020	At2g26800
At1g27435	At3g63220	At2g43945	At2g26970
At1g27480	At3g63410	At3g05290	At2g27170
At1g27930	At4g00585	At3g06580	At2g27290
At1g29980	At4g01310	At3g07090	At2g27450
At1g30000	At4g01810	At3g09085	At2g27470
At1g30380	At4g02060	At3g10950	At2g27600
At1g30510	At4g02790	At3g18210	At2g27810
At1g30620	At4g02920	At3g18215	At2g28380
At1g30630	At4g02980	At3g21360	At2g28900
At1g31817	At4g03100	At3g22480	At2g30200
At1g32100	At4g03560	At3g24500	At2g30410
At1g32440	At4g04640	At3g25400	At2g31040
At1g32470	At4g06634	At3g25830	At2g32520
At1g32500	At4g08950	At3g28007	At2g32940
At1g33520	At4g08980	At3g28720	At2g33220
At1g34270	At4g09650	At3g29240	At2g35330
At1g35620	At4g09800	At3g46280	At2g35760
At1g44575	At4g09890	At3g48680	At2g36230
At1g45230	At4g09980	At3g49810	At2g36930
At1g45474	At4g10500	At3g50690	At2g38040
At1g47640	At4g11160	At3g52420	At2g38730
At1g48350	At4g11560	At3g54420	At2g39780
At1g49010	At4g11650	At3g56910	At2g39960
At1g49410	At4g12070	At3g58650	At2g40620
At1g49430	At4g12800	At3g58660	At2g41490
At1g50030	At4g13040	At3g62820	At2g41690
At1g50575	At4g13500	At4g02360	At3g01980
At1g51510	At4g14320	At4g05510	At3g03100
At1g51650	At4g14342	At4g08920	At3g06050
At1g52230	At4g14360	At4g13010	At3g07410
At1g52310	At4g14540	At4g13750	At3g07680
At1g53090	At4g14660	At4g16370	At3g08710
At1g53645	At4g14880	At4g16695	At3g09200
At1g55360	At4g14950	At4g16820	At3g09740
At1g55480	At4g15080	At4g17790	At3g10920
At1g55670	At4g15760	At4g20260	At3g11730
At1g55910	At4g15770	At4g31560	At3g12600
At1g56220	At4g15800	At4g32250	At3g12620
At1g56350	At4g16450	At4g33360	At3g13200
At1g57760	At4g16720	At2g31490	At3g13580
At1g57770	At4g17030	At2g31670	At3g15190
At1g60420	At4g17100	At2g38310	At3g15640
At1g61040	At4g17600	At3g01400	At3g16480
At1g61520	At4g17770	At3g12630	At3g17210
At1g61570	At4g17940	At3g13720	At3g18760
At1g61800	At4g18593	At3g17310	At3g19900
At1g63170	At4g20100	At3g20320	At3g19910
At1g64390	At4g20360	At3g27060	At3g21400
At1g64780	At4g20960	At4g03090	At3g24730
At1g64850	At4g21105	At4g25670	At3g25070
At1g64980	At4g21110		At3g25540
At1g65040	At4g21150		At3g26070
At1g65270	At4g21320		At3g44750
At1g66070	At4g22740		At3g46450
At1g67740	At4g22840		At3g46780
At1g68400	At4g22880		At3g47810
At1g68550	At4g23000		At3g47860
At1g68570	At4g23890		At3g48140
At1g70000	At4g23980		At3g49990
At1g70160	At4g24220		At3g50860
At1g71010	At4g24780		At3g51800
At1g71691	At4g25080		At3g52300
At1g71695	At4g25630		At3g52750
At1g72020	At4g26300		At3g53140
At1g72100	At4g26490		At3g54470
At1g72560	At4g26530		At3g56190
At1g72820	At4g26700		At3g57040
At1g73090	At4g26850		At3g57870
At1g73230	At4g27390		At3g60600
At1g73990	At4g27500		At3g61110
At1g74210	At4g27650		At3g61600
At1g74470	At4g27700		At3g62600
At1g74730	At4g27750		At3g63120
At1g75110	At4g29010		At3g63490
At1g75220	At4g29430		At3g63510
At1g75380	At4g29510		At4g01100
At1g75460	At4g29590		At4g01710
At1g75690	At4g30010		At4g04210
At1g76160	At4g30100		At4g07990
At1g76450	At4g30490		At4g11420
At1g76490	At4g31200		At4g12780
At1g77180	At4g31780		At4g12790
At1g77310	At4g31930		At4g13430
At1g77330	At4g32175		At4g14110
At1g77550	At4g32480		At4g14710
At1g78240	At4g32770		At4g15130
At1g78300	At4g33250		At4g16210
At1g78880	At4g33430		At4g16520
At1g79000	At4g33670		At4g18100
At1g79040	At4g34670		At4g18880
At1g79090	At4g34710		At4g20150
At1g79260	At4g35040		At4g22300
At1g79850	At4g35880		At4g22930
At1g80350	At4g36220		At4g25370
At1g80360	At4g36390		At4g25700
At1g80950	At4g36440		At4g26100
At2g01080	At4g36480		At4g30060
At2g01110	At4g36700		At4g31360
At2g01660	At4g36710		At4g32140
At2g01970	At4g37020		At4g33090
At2g02050	At4g37030		At4g33865
At2g03150	At4g37040		At4g34430
At2g03510	At4g37830		At4g34460
At2g03590	At4g37880		At4g34700
At2g03800	At4g37900		At4g35250
At2g04520	At4g38540		At4g35870
At2g05170	At4g39660		At5g01410
At2g05620	At5g01210		At5g01650
At2g06520	At5g01270		At5g04420
At2g06530	At5g01530		At5g07020
At2g07696	At5g01960		At5g08370
At2g09990	At5g02960		At5g08650
At2g13360	At5g03300		At5g08740
At2g13560	At5g03455		At5g09310
At2g13840	At5g03860		At5g09920
At2g15020	At5g04000		At5g10480
At2g15240	At5g04170		At5g11260
At2g15290	At5g04310		At5g11500
At2g15430	At5g05740		At5g11680
At2g15690	At5g05920		At5g11950
At2g15910	At5g07830		At5g12040
At2g16370	At5g07840		At5g14105
At2g16480	At5g08290		At5g14220
At2g16950	At5g09570		At5g15610
At2g18600	At5g09790		At5g15780
At2g19860	At5g10450		At5g16400
At2g20020	At5g10490		At5g17170
At2g20190	At5g10780		At5g17560
At2g20340	At5g11730		At5g18700
At2g20360	At5g11770		At5g19280
At2g20810	At5g12010		At5g20070
At2g20860	At5g12020		At5g20130
At2g20990	At5g12190		At5g21430
At2g21250	At5g12860		At5g22300
At2g21290	At5g13440		At5g22360
At2g21330	At5g13640		At5g22580
At2g21970	At5g13860		At5g25080
At2g22570	At5g13930		At5g25360
At2g23200	At5g14050		At5g25770
At2g23540	At5g14130		At5g26240
At2g24230	At5g14250		At5g40370
At2g24360	At5g14320		At5g40810
At2g24940	At5g14700		At5g42890
At2g25180	At5g14910		At5g42960
At2g25810	At5g15550		At5g47030
At2g26280	At5g15750		At5g47040
At2g26670	At5g16110		At5g47570
At2g26690	At5g16270		At5g49960
At2g26770	At5g16550		At5g50460
At2g26990	At5g17190		At5g52520
At2g27100	At5g17330		At5g53280
At2g27490	At5g17840		At5g53490
At2g27680	At5g17920		At5g53650
At2g27690	At5g18170		At5g54750
At2g27960	At5g19140		At5g55260
At2g28315	At5g19440		At5g56130
At2g28950	At5g19780		At5g56940
At2g29660	At5g19860		At5g57330
At2g30570	At5g19900		At5g58110
At2g31410	At5g20090		At5g58730
At2g31570	At5g20170		At5g59180
At2g31610	At5g20680		At5g59610
At2g31880	At5g22790		At5g60250
At2g32270	At5g23120		At5g61410
At2g32910	At5g23250		At5g61530
At2g32950	At5g23720		At5g61640
At2g33340	At5g24490		At5g64180
At2g33450	At5g24500		At5g65220
At2g33560	At5g24710		At5g65280
At2g33800	At5g24800		At5g65380
At2g35120	At5g24930		At5g65620
At2g35170	At5g25250		At5g66680
At2g35500	At5g25757
At2g35736	At5g25760
At2g35920	At5g26360
At2g36300	At5g26667
At2g37120	At5g26710
At2g37340	At5g26880
At2g38290	At5g27670
At2g38560	At5g27850
At2g39450	At5g28750
At2g39770	At5g32426
At2g40140	At5g32450
At2g40490	At5g35830
At2g40540	At5g36110
At2g40690	At5g37380
At2g40800	At5g37600
At2g40980	At5g38880
At2g41430	At5g39850
At2g41540	At5g40010
At2g41680	At5g40300
At2g42490	At5g42070
At2g42570	At5g42570
At2g43030	At5g42800
At2g43070	At5g42850
At2g43080	At5g43810
At2g44060	At5g43850
At2g44140	At5g44650
At2g44760	At5g45380
At2g45030	At5g45410
At2g45490	At5g45775
At2g45550	At5g46030
At2g45620	At5g46110
At2g45640	At5g46390
At2g45690	At5g46700
At2g45740	At5g47050
At2g46420	At5g47120
At2g46890	At5g47240
At2g47110	At5g47910
At2g47590	At5g48300
At2g47690	At5g49550
At2g47900	At5g49720
At3g01440	At5g50200
At3g01480	At5g50230
At3g02090	At5g51010
At3g02360	At5g51040
At3g02450	At5g51070
At3g02540	At5g51110
At3g02560	At5g51660
At3g02790	At5g52060
At3g03310	At5g53370
At3g03790	At5g54080
At3g04340	At5g54270
At3g04400	At5g54440
At3g04470	At5g55390
At3g04610	At5g55610
At3g04760	At5g56090
At3g04920	At5g56290
At3g05070	At5g56670
At3g05230	At5g56710
At3g05580	At5g57190
At3g06340	At5g57280
At3g06430	At5g57360
At3g06610	At5g57850
At3g06720	At5g57860
At3g07470	At5g58020
At3g07510	At5g58030
At3g08030	At5g58220
At3g08590	At5g58470
At3g08630	At5g59240
At3g08850	At5g59420
At3g09630	At5g59613
At3g10210	At5g59970
At3g10330	At5g60550
At3g10340	At5g60670
At3g10850	At5g60790
At3g11090	At5g60900
At3g11650	At5g61030
At3g11820	At5g61510
At3g11830	At5g62270
At3g11940	At5g62670
At3g12180	At5g62680
At3g12680	At5g62740
At3g13120	At5g63135
At3g13340	At5g63310
At3g13530	At5g63690
At3g13740	At5g63890
At3g13772	At5g63905
At3g14900	At5g64040
At3g15610	At5g64260
At3g15840	At5g64370
At3g16090	At5g64510
At3g17980	At5g64550
At3g18080	At5g65270
At3g18410	At5g65650
At3g18890	At5g65660
At3g19120	At5g65980
At3g19240	At5g66080
At3g19450	At5g66120
At3g19770	At5g66280
At3g20250	At5g66290
At3g21740	At5g66870
At3g21760	At5g67210
At3g22110	At5g67380
At3g22590
At3g22680
At3g22750
At3g23400
At3g23780
At3g24010
At3g24020
At3g24180
